# Celastrol directly inhibits PFKM to induce weight loss and leptin sensitization

**DOI:** 10.1101/2020.09.06.284752

**Authors:** Kang Wang, Xiaobo Wu, Yinghua Zhuang, Huan Sun, Fengchao Wang, Tao Wang, Zhiyuan Zhang

## Abstract

Despite the prevalence of obesity and related health consequences around the globe, effective treatments for inducing healthy weight loss are still lacking. Celastrol is a pentacyclic triterpene that was recently identified as a potent anti-obesity agent. Celastrol increases sensitivity to leptin, but the molecular target of celastrol is unknown. Therefore, the mechanisms by which this agent exerts its anti-obesity effect remain elusive. Using tissue-specific ABPP (activity-based protein profiling), we found that PFKM, a rate-limiting enzyme for glycolysis in skeletal muscle, is a direct target of celastrol. Celastrol inhibited PFKM enzymatic activity, and *Pfkm* knockout mice were resistant to a high fat diet, were hypersensitive to exogenous leptin, and were unresponsive to celastrol. PFKM inhibition led to activation of AMPK and inactivation of ACC in cultured myotubes and mouse skeletal muscle. Specific loss of AMPK in muscle significantly attenuated the anti-obesity effects of celastrol. Further, PFKM inhibition and subsequent activation of the AMPK/ACC signaling pathway reduced levels of free fatty acids by switching energy expenditure and consequently decreasing levels of SOCS1 expression, which are both required for leptin sensitization in 293t/hLepRb cells and mice. Finally, using a high throughput compound screen we identified an alternative PFKM inhibitor, 3-79, which exhibits a strong anti-obesity effect and non-covalent binding capacity. This compound is a promising agent for treating obesity in the clinic.
