## supplemental table S1 for "Celastrol directly inhibits PFKM to induce weight loss and leptin sensitization"

### Sheet: Sheet1
Supplemental Table 1. Proteins with more than 1000 Mascot score in probe group but not in control group in ABPP of skeletal muscle.
Accession number	Protein description	Mascot score	MW	Matched queries	Matched peptides
IPI00407130	Pkm2 Isoform M2 of Pyruvate kinase isozymes M1/M2	9502	57808	275	53
IPI00130280	Atp5a1 ATP synthase subunit alpha, mitochondrial	2501	59716	66	31
IPI00462072	Eno1;LOC100503183;LOC100045967;Gm5506 Alpha-enolase	2451	47111	48	14
IPI00119458	Aldoc Fructose-bisphosphate aldolase C	2208	39370	82	8
IPI00308885	Hspd1 Isoform 1 of 60 kDa heat shock protein, mitochondrial	1905	60917	51	25
IPI00462157	Trim72 Tripartite motif-containing protein 72	1653	52783	39	15
IPI00880839	Hspa9 stress-70 protein, mitochondrial	1609	73416	46	25
IPI00224456	Srl Isoform 1 of Sarcalumenin	1592	99123	48	24
IPI00230204	Got1 Aspartate aminotransferase, cytoplasmic	1347	46219	40	20
IPI00318614	Idh2 Isocitrate dehydrogenase [NADP], mitochondrial	1339	50874	45	21
IPI00221890	Car3 Carbonic anhydrase 3	1307	29348	40	13
IPI00123190	Adssl1 Isoform 1 of Adenylosuccinate synthetase isozyme 1	1253	50223	39	17
IPI00331541	Pfkm 6-phosphofructokinase, muscle type	1202	85215	31	17
IPI00119138	Uqcrc2 Cytochrome b-c1 complex subunit 2, mitochondrial	1156	48205	34	17
IPI00120076	Ckmt2 Creatine kinase S-type, mitochondrial	1095	47443	30	13
IPI00224549	Mylpf Myosin regulatory light chain 2, skeletal muscle isoform	1077	18943	28	13
IPI00124771	Slc25a3 Phosphate carrier protein, mitochondrial	1065	39606	46	18
IPI00116753	Etfa Electron transfer flavoprotein subunit alpha, mitochondrial	1064	34988	31	14
IPI00330523	Pcca Propionyl-CoA carboxylase alpha chain, mitochondrial	1063	79871	39	22
IPI00113141	Cs Citrate synthase, mitochondrial	1054	51703	37	18
IPI00228548	Eno3 Beta-enolase	1052	46995	36	19
IPI00331182	Gpd2 Uncharacterized protein	1046	82777	37	20
IPI00226430	Acaa2 3-ketoacyl-CoA thiolase, mitochondrial	1046	41803	29	14
IPI00130280	Atp5a1 ATP synthase subunit alpha, mitochondrial	1032	59716	31	19
IPI00310091	Ppp2r1a Serine/threonine-protein phosphatase 2A 65 kDa regulatory subunit A alpha isoform	1019	65281	29	17
IPI00117350	Tuba4a Tubulin alpha-4A chain	1007	49892	35	14
