## supplemental table S2 for "Celastrol directly inhibits PFKM to induce weight loss and leptin sensitization"

### Sheet: Sheet1
Supplemental Table 2. Fold change of metabolites in celastrol treated L6 cell, performed by unbiased target metabolimics analysis.
Sample	Formula	KEGG	HMDB	M-2uL-Cel	M-2uL-DMSO	Cel/DMSO
(s)-dihydroorotate	C5H6N2O4	C00337	HMDB00528	44953.2	444732	0.101079
1-methyladenosine	C11H15N5O4	C02494	HMDB03331	93887.7	57491.2	1.63308
2'-Deoxyinosine triphosphate	C10H15N4O13P3	C01345	HMDB03537	29265.6	55192.3	0.530248
2-Hydroxy-3-(4-hydroxyphenyl)propanoate	C9H10O4	C03672	HMDB00755	807268	788167	1.02423
2-hydroxyglutarate	C5H8O5	C02630	HMDB59655	2.29887e+06	2.10627e+06	1.09144
3-hydroxy-3-methylglutaryl-CoA	C27H44N7O20P3S	C00356	HMDB01375	1.27048e+06	791771	1.60461
3-hydroxybutyryl-CoA	C25H42N7O18P3S	C03561	HMDB01166	NONE	17685.6	#VALUE!
3-Hydroxymethylglutaric acid	C6H10O5	C03761	HMDB00355	332535	362627	0.917016
3-methylcrotonyl-CoA	C26H42N7O17P3S	C03069	HMDB01493	8155.42	11826	0.689618
3-phosphoglycerate/2-Phospho-D-glyceric acid	C3H7O7P	C00597/C00631	HMDB00807/HMDB03391	403951	550860	0.733311
3-sulfino-l-alanine	C3H7NO4S	C00606	HMDB00996	11994	NONE	#VALUE!
4-hydroxybenzaldehyde	C7H6O2	C00633	HMDB11718	42909.6	47164.8	0.90978
4-Hydroxybenzoic acid	C7H6O3	C00156	HMDB00500	114417	125385	0.912531
5-Aminoimidazole-4-carboxamide ribotide	C9H15N4O8P	C04677	HMDB01517	6800.59	22026.4	0.308747
5-aminolevulinic acid	C5H9NO3	C00430	HMDB01149	143519	125260	1.14577
5-hydroxyindoleacetate	C10H9NO3	C05635	HMDB00763	98328.5	95880.6	1.02553
5-Thymidylic acid(dTMP)	C10H15N2O8P	C00364	HMDB01227	132042	43979.4	3.00236
acetoacetyl-CoA	C25H40N7O18P3S	C00332	HMDB01484	15986.5	26769	0.597203
acetyl-CoA	C23H38N7O17P3S	C00024	HMDB01206	671165	101399	6.61903
Adenosine monophosphate/2'-Deoxyguanosine 5'-monophosphate	C10H14N5O7P	C00020/C00362	HMDB00045/HMDB01044	559319	145825	3.83555
Adenosine triphosphate	C10H16N5O13P3	C00002	HMDB00538	51628076	56530553	0.913277
ADP/dGDP	C10H15N5O10P2	C00008/C00361	HMDB01341/HMDB00960	1.34541e+07	9.95308e+06	1.35175
ADP-glucose	C16H25N5O15P2	C00498	HMDB06557	6630.44	9124.06	0.726698
allantoin	C4H6N4O3	C01551	HMDB00462	22876.4	29496.7	0.775557
Aminoadipic acid	C6H11NO4	C00956	HMDB00510	4.31558e+06	5.05048e+06	0.85449
betaine	C5H11NO2	C00719	HMDB00043	1.25292e+06	1.14726e+06	1.0921
biliverdin	C33H34N4O6	C00500	HMDB01008	14240.9	20915.7	0.680871
Butyrylcarnitine-1	C11H21NO4	C02862	HMDB02013	2.40983e+06	1.11594e+06	2.15945
butyryl-CoA	C25H42N7O17P3S	C00136	HMDB01088	27063.9	33753.5	0.801811
cadaverine	C5H14N2	C01672	HMDB02322	219344	239118	0.917303
CDP	C9H15N3O11P2	C00112	HMDB01546	356901	282706	1.26244
choline	C5H13NO	C00114	HMDB00097	4.06685e+06	3.80824e+06	1.06791
Ciliatine	C2H8NO3P	C03557	HMDB11747	9837.81	8519.54	1.15473
cis-Aconitic acid/suberic acid	C6H6O6/C8H14O4	C00417/C08278	HMDB00072/HMDB00893	818658	1.85531e+06	0.441251
Citric acid	C6H8O7	C00158	HMDB00094	4.76336e+06	1.16427e+07	0.409128
Citrulline	C6H13N3O3	C00327	HMDB00904	348589	262305	1.32894
coenzyme A	C21H36N7O16P3S	C00010	HMDB01423	1.8739e+06	2.19798e+06	0.852556
creatine	C4H9N3O2	C00300	HMDB00064	5.9843e+06	4.80578e+06	1.24523
Cyclic AMP	C10H12N5O6P	C00575	HMDB00058	249840	211450	1.18155
Cyclic GMP	C10H12N5O7P	C00942	HMDB01314	8290.88	7870.58	1.0534
Cytidine monophosphate	C9H14N3O8P	C00055	HMDB00095	207248	36666	5.65232
Cytidine monophosphate N-acetylneuraminic acid	C20H31N4O16P	C00128	HMDB01176	6.0211e+06	6.14433e+06	0.979944
Cytidine triphosphate-1	C9H16N3O14P3	C00063?	HMDB00082	1.43822e+06	1.42423e+06	1.00982
dADP	C10H15N5O9P2	C00206	HMDB01508	165231	177882	0.928881
D-Arabitol/D-Xylitol/Ribitol	C5H12O5	C01904/C00379/C00474	HMDB00568/HMDB02917/HMDB00508	9119.9	9709.78	0.939249
dCDP	C9H15N3O10P2	C00705	HMDB01245	68534.5	88702.2	0.772636
dCMP-1	C9H14N3O7P	C00239	HMDB01202	72806.3	71517.6	1.01802
dCTP	C9H16N3O13P3	C00458	HMDB00998	211565	413897	0.511154
Deoxyadenosine monophosphate	C10H14N5O6P	C00360	HMDB00905	33058.5	27129.7	1.21853
Deoxyadenosine triphosphate	C10H16N5O12P3	C00131	HMDB01532	723487	1.31178e+06	0.551531
deoxycarnitine	C7H15NO2	C05543	HMDB06831	62066.7	61151.7	1.01496
deoxycytidine-dC	C9H13N3O4	C00881	HMDB00014	32974.7	26627.8	1.23836
Deoxyuridine triphosphate	C9H15N2O14P3	C00460	HMDB01191	29998.7	40642.7	0.738108
D-Erythrose 4-phosphate	C4H9O7P	C00279	HMDB01321	63299.9	201094	0.314778
D-Glucose/D-Mannose	C6H12O6	C00031	HMDB00122	290308	596199	0.486931
D-Glyceraldehyde 3-phosphate	C3H7O6P	C00661	HMDB01112	NONE	NONE	#VALUE!
Diaminopimelic acid	C7H14N2O4	C00666	HMDB01370	32469.2	26447.3	1.2277
dIDP	C10H14N4O10P2	C01344	HMDB03536	22096.4	26534.6	0.832737
Dihydroxyacetone phosphate	C3H7O6P	C00111	HMDB01473	391696	633786	0.618026
dimethyglycine	C4H9NO2	C01026	HMDB00092	602380	628597	0.958292
dTDP	C10H16N2O11P2	C00363	HMDB01274	257338	266493	0.965649
dUMP-1	C9H13N2O8P	C00365	HMDB01409	NONE	11839.5	#VALUE!
FAD	C27H33N9O15P2	C00016	HMDB01248	35879.1	31034.5	1.1561
Flavin Mononucleotide	C17H21N4O9P	C00061	HMDB01520	NONE	10685.3	#VALUE!
folic acid	C19H19N7O6	C00504	HMDB00121	631432	1.39823e+06	0.451593
Fructose 1,6-bisphosphate	C6H14O12P2	C00354	HMDB01058	41991.2	50628.9	0.829393
Fructose 6-phosphate	C6H13O9P	C00085	HMDB00124	673040	482497	1.39491
Fumaric acid	C4H4O4	C00122	HMDB00134	2050472	1314518	1.55987
galactitol/L-Iditol/Mannitol/Sorbitol	C6H14O6	C01697/C01507/C00392/C00794	HMDB00107/HMDB11632/HMDB00765/HMDB00765	81071.1	95481.6	0.849075
GDP-glucose	C16H25N5O16P2	C00394	HMDB03351	37734.4	12520.8	3.01374
glucosamine/mannosamine/galactosamine	C6H13NO5	C00329	HMDB01514	29891.5	20405.6	1.46487
Glucose 6-phosphate	C6H13O9P	C00092	HMDB01401	635961	713981	0.890725
glutathione	C10H17N3O6S	C00051	HMDB00125	2.02269e+07	1.74889e+07	1.15656
Glyceric acid	C3H6O4	C00258	HMDB00139	56275.1	57180.9	0.984159
Glycerol 3-phosphate	C3H9O6P	C00093	HMDB00126	3.37477e+06	3.22203e+06	1.0474
Glycerophosphocholine	C8H20NO6P	C00670	HMDB00086	535845	524185	1.02224
Guanosine diphosphate	C10H15N5O11P2	C00035	HMDB01201	283191	164534	1.72117
Guanosine monophosphate	C10H14N5O8P	C00144	HMDB01397	40820.8	14210.2	2.87263
Guanosine triphosphate	C10H16N5O14P3	C00044	HMDB01273	357132	323679	1.10335
IDP	C10H14N4O11P2	C00104	HMDB03335	1.71656e+06	1.15789e+06	1.48249
imidazoleacetic acid	C5H6N2O2	C02835	HMDB02024	94949.8	73645.3	1.28928
Inosine	C10H12N4O5	C00294	HMDB00195	188764	49749.4	3.7943
Inosine triphosphate	C10H15N4O14P3	C00081	HMDB00189	1.23743e+06	1.3456e+06	0.919611
Inosinic acid(IMP)	C10H13N4O8P	C00130	HMDB00175	1.71059e+06	207918	8.22721
Isocitric acid	C6H8O7	C00311	HMDB00094	156767	343351	0.45658
Isocitric acid/Citric acid	C6H8O7	C00311/C00158	HMDB00094/HMDB00094	3.81137e+07	8.78375e+07	0.433912
L-Acetylcarnitine	C9H17NO4	C02571	HMDB00201	622604	726436	0.857066
L-carnitine	C7H15NO3	C15025	HMDB00062	50441.5	65875.5	0.765709
L-Lactic acid	C3H6O3	C00186	HMDB00190	4.32547e+06	6.46038e+06	0.669538
Malic acid	C4H6O5	C00711	HMDB00744	2.13606e+07	1.42894e+07	1.49486
Malonyl-CoA	C24H38N7O19P3S	C00083	HMDB01175	6089.39	31423.6	0.193784
Myoinositol	C6H12O6	C00137	HMDB00211	46761	46369.7	1.00844
n-acetyl-l-phenylalanine	C11H13NO3	C03519	HMDB00512	130177	101476	1.28283
N-Acetylneuraminic acid	C11H19NO9	C00270?	HMDB00230	126387	122445	1.03219
NAD	C21H28N7O14P2	C00003	HMDB00902	1.16454e+07	1.2873e+07	0.904634
NADH	C21H29N7O14P2	C00004	HMDB01487	1.15709e+06	584686	1.979
NADP	C21H29N7O17P3	C00006	HMDB00217	5.19571e+06	7.14246e+06	0.72744
NADPH	C21H30N7O17P3	C00005	HMDB00221	2.18222e+06	1.00954e+06	2.16159
N-Alpha-acetyllysine	C8H16N2O3	C12989	HMDB00446	143077	162264	0.881753
Nicotinamide				825048	1.53588e+06	0.537182
Nicotinamide ribotide	C11H15N2O8P	C00455	HMDB00229	45147.4	82638.6	0.546324
nicotinic acid-1	C6H5NO2	C00253	HMDB01488	55812.4	67149.2	0.83117
O-Acetylserine	C5H9NO4	C00979	HMDB03011	16313.9	21181.6	0.770193
O-Phosphoethanolamine	C2H8NO4P	C00346	HMDB00224	159928	160541	0.99618
Ophthalmic acid	C11H19N3O6	NA	HMDB05765	27129.2	21453.3	1.26457
Orotic acid	C5H4N2O4	C00295	HMDB00226	736612	1.21553e+06	0.606001
Oxidized glutathione	C20H32N6O12S2	C00127	HMDB03337	1.20654e+07	1.72651e+07	0.698832
Oxoglutaric acid	C5H6O5	C00026	HMDB00208	1.19868e+07	6.71876e+06	1.78408
Pantothenic Acid	C9H17NO5	C00864	HMDB00210	1.37497e+07	1.17448e+07	1.17071
phenylpyruvate	C9H8O3	C00166	HMDB00205	5827.31	7080.31	0.823031
phosphocreatine1	C4H10N3O5P	C02305	HMDB01511	128067	132921	0.963483
Phosphoenolpyruvic acid	C3H5O6P	C00074	HMDB00263	361801	548290	0.659871
Phosphoribosyl pyrophosphate	C5H13O14P3	C00119	HMDB00280	34243.4	42163.9	0.812148
Propionylcarnitine	C10H19NO4	C03017	HMDB00824	857518	1.17613e+06	0.729103
propionyl-CoA	C24H40N7O17P3S	C00100	HMDB01275	NONE	14293.9	#VALUE!
putrescine	C4H12N2	C00134	HMDB01414	1.24147e+07	1.36545e+07	0.909197
pyridoxine-vb6	C8H11NO3	C00314	HMDB00239	2.88685e+06	4.30412e+06	0.670718
Pyruvic acid	C3H4O3	C00022	HMDB00243	76176.9	234106	0.325394
S-Adenosylhomocysteine	C14H20N6O5S	C00021	HMDB00939	113462	139545	0.813088
S-Adenosylmethionine	C15H23N6O5S	C00019	HMDB01185	499330	428195	1.16613
Salicylic acid	C7H6O3	C00805	HMDB01895	112320	99708.2	1.12649
Succinic acid/Methylmalonic acid	C4H6O4	C00042/C02170	HMDB00254/HMDB00202	1.33266e+07	6.84959e+06	1.9456
succinyl-CoA	C25H40N7O19P3S	C00091	HMDB01022	19298.2	95553.1	0.201963
taurine	C2H7NO3S	C00245	HMDB00251	1.19449e+06	1.05128e+06	1.13623
Thymidine 5'-triphosphate	C10H17N2O14P3	C00459	HMDB01342	1.49231e+06	1.83929e+06	0.811354
trigonelline	C7H7NO2	C01004	HMDB00875	104855	114635	0.914689
trimethylamine	C3H9N	C00565	HMDB00906	49649.4	46796	1.06097
Tropate	C9H10O3	C01456	0	NONE	6306.21	#VALUE!
uracil	C4H4N2O2	C00106	HMDB00300	52167.5	31359.5	1.66353
uric acid	C5H4N4O3	C00366	HMDB00289	3.40797e+06	2.32141e+06	1.46806
Uridine 5'-diphosphate	C9H14N2O12P2	C00015	HMDB00295	1.57238e+06	1.45314e+06	1.08205
Uridine 5'-monophosphate-1	C9H13N2O9P	C00105	HMDB00288	589046	188711	3.12142
Uridine diphosphate glucose	C15H24N2O17P2	C00029	HMDB00286	2.14873e+07	2.11297e+07	1.01692
Uridine diphosphate glucuronic acid	C15H22N2O18P2	C00167	HMDB00935	4.28237e+06	3.4455e+06	1.24289
Uridine diphosphate-N-acetylglucosamine	C17H27N3O17P2	C00043	HMDB00290	3.51831e+07	3.82987e+07	0.918649
Uridine triphosphate	C9H15N2O15P3	C00075	HMDB00285	3.32506e+06	3.20772e+06	1.03658
