## supplemental table S3 for "Celastrol directly inhibits PFKM to induce weight loss and leptin sensitization"

### Sheet: Sheet1
Supplemental Table 3. FFA level in L6 cell after treatment of DMSO, 2μM or 4μM celastrol for 30min.
FFA category	Group	Retention Time (min)	Concentration(ug/ml)
FA 12:0	DMSO	3.03	0.0012±0.00024
FA 14:0	DMSO	3.96	0.055 ± 0.0050
FA 16:1	DMSO	4.45	0.14 ± 0.0067
FA 18:1	DMSO	5.47	0.83 ± 0.032
FA 18:2	DMSO	4.85	0.11 ± 0.014
FA 20:1	DMSO	6.07	0.064 ± 0.0027
FA 20:2	DMSO	5.69	0.037 ± 0.0025
FA 20:3	DMSO	5.22	0.063 ± 0.0076
FA 20:5	DMSO	4.1	0.028 ± 0.0024
FA 22:1	DMSO	6.5	0.043 ± 0.0044
FA 22:2	DMSO	6.22	0.015 ± 0.0013
FA 22:3	DMSO	5.91	0.017 ± 0.0030
FA 22:4	DMSO	5.49	0.030 ± 0.0026
FA 22:5	DMSO	5.02	0.095 ± 0.0093
FA 22:6	DMSO	4.6	0.048 ± 0.0022
FA 12:0	2μM Celastrol	2.93	0.0014 ± 0.00096
FA 14:0	2μM Celastrol	3.89	0.048 ± 0.0064
FA 16:1	2μM Celastrol	4.37	0.12 ± 0.011
FA 18:1	2μM Celastrol	5.45	0.66 ± 0.041
FA 18:2	2μM Celastrol	4.8	0.10 ± 0.026
FA 20:1	2μM Celastrol	6.06	0.049 ± 0.0058
FA 20:2	2μM Celastrol	5.65	0.029 ± 0.00063
FA 20:3	2μM Celastrol	5.16	0.060 ± 0.0025
FA 20:5	2μM Celastrol	3.97	0.021 ± 0.0014
FA 22:1	2μM Celastrol	6.51	0.034 ± 0.0027
FA 22:2	2μM Celastrol	6.21	0.011 ± 0.0012
FA 22:3	2μM Celastrol	5.9	0.013 ± 0.0037
FA 22:4	2μM Celastrol	5.47	0.019 ± 0.00089
FA 22:5	2μM Celastrol	4.98	0.062 ± 0.0033
FA 22:6	2μM Celastrol	4.54	0.040 ± 0.0028
FA 12:0	4μM Celastrol	2.98	0.00078 ± 0.00054
FA 14:0	4μM Celastrol	3.88	0.039 ± 0.0077
FA 16:1	4μM Celastrol	4.34	0.090 ± 0.0072
FA 18:1	4μM Celastrol	5.43	0.48 ± 0.072
FA 18:2	4μM Celastrol	4.78	0.064 ± 0.012
FA 20:1	4μM Celastrol	6.05	0.036 ± 0.0048
FA 20:2	4μM Celastrol	5.67	0.021 ± 0.0022
FA 20:3	4μM Celastrol	5.16	0.046 ± 0.0066
FA 20:5	4μM Celastrol	3.97	0.014 ± 0.0022
FA 22:1	4μM Celastrol	6.48	0.028 ± 0.0041
FA 22:2	4μM Celastrol	6.19	0.0087 ± 0.0013
FA 22:3	4μM Celastrol	5.89	0.011 ± 0.00051
FA 22:4	4μM Celastrol	5.45	0.015 ± 0.0017
FA 22:5	4μM Celastrol	4.97	0.043 ± 0.0058
FA 22:6	4μM Celastrol	4.5	0.028 ± 0.0034
