## supplemental table S4 for "Celastrol directly inhibits PFKM to induce weight loss and leptin sensitization"

### Sheet: Sheet1
Supplemental Table 4. FFA level in serrum of DIO wild-type and Pfkm KO mice after intraperitoneal treatment of vehicle or 0.15mg/kg celastrol for 20 days.
FFA category	Group	Concentration(μg/ml)
FA 18:1	Wild-Type+Vehicle	123.47 ± 49.26
FA 12:0	Wild-Type+Vehicle	0.38 ±0.2
FA 14:0	Wild-Type+Vehicle	5.45 ±3.03
FA 16:0	Wild-Type+Vehicle	110.48 ± 27.98
FA 16:1	Wild-Type+Vehicle	21.94 ± 10.19
FA 17:0	Wild-Type+Vehicle	2.94 ±1.22
FA 17:1	Wild-Type+Vehicle	1.9 ±1.03
FA 18:0	Wild-Type+Vehicle	56.38 ±13.64
FA 18:2	Wild-Type+Vehicle	99.27 ±48.91
FA 18:3	Wild-Type+Vehicle	0.82 ± 0.31
FA20:1	Wild-Type+Vehicle	6.63 ± 3.77
FA20:2	Wild-Type+Vehicle	2.9 ± 1.59
FA20:3	Wild-Type+Vehicle	3.63 ± 0.95
FA20:4	Wild-Type+Vehicle	15.47 ± 2.27
FA22:0	Wild-Type+Vehicle	3.58 ± 0.16
FA22:1	Wild-Type+Vehicle	1.51 ± 0.48
FA22:4	Wild-Type+Vehicle	1.26 ± 0.21
FA22:5	Wild-Type+Vehicle	1.26 ± 0.31
FA23:0	Wild-Type+Vehicle	2.88 ± 0.2
FA 18:1	Wild-Type+Celastrol	56.13 ± 8.63
FA 12:0	Wild-Type+Celastrol	0.10 ± 0.036
FA 14:0	Wild-Type+Celastrol	1.18 ± 0.63
FA 16:0	Wild-Type+Celastrol	61.40 ± 7.69
FA 16:1	Wild-Type+Celastrol	6.03 ± 1.89
FA 17:0	Wild-Type+Celastrol	1.42 ± 0.12
FA 17:1	Wild-Type+Celastrol	0.48 ± 0.14
FA 18:0	Wild-Type+Celastrol	38.77 ± 10.17
FA 18:2	Wild-Type+Celastrol	40.27 ± 6.14
FA 18:3	Wild-Type+Celastrol	0.64 ± 0.066
FA20:1	Wild-Type+Celastrol	1.83 ± 0.19
FA20:2	Wild-Type+Celastrol	0.81 ± 0.11
FA20:3	Wild-Type+Celastrol	1.31 ± 0.058
FA20:4	Wild-Type+Celastrol	9.75 ± 0.82
FA22:0	Wild-Type+Celastrol	3.68 ± 0.33
FA22:1	Wild-Type+Celastrol	0.82 ± 0.083
FA22:4	Wild-Type+Celastrol	0.69 ± 0.027
FA22:5	Wild-Type+Celastrol	0.54 ± 0.086
FA23:0	Wild-Type+Celastrol	2.28 ± 0.08
FA 18:1	Pfkm KO+Vehicle	52.76 ± 23.48
FA 12:0	Pfkm KO+Vehicle	0.12 ± 0.03
FA 14:0	Pfkm KO+Vehicle	1.28 ± 0.4
FA 16:0	Pfkm KO+Vehicle	54.63 ± 16.5
FA 16:1	Pfkm KO+Vehicle	5.15 ± 1.23
FA 17:0	Pfkm KO+Vehicle	1.33 ± 0.37
FA 17:1	Pfkm KO+Vehicle	0.42 ± 0.19
FA 18:0	Pfkm KO+Vehicle	31.00 ± 11.73
FA 18:2	Pfkm KO+Vehicle	36.12 ± 17.88
FA 18:3	Pfkm KO+Vehicle	0.46 ± 0.1
FA20:1	Pfkm KO+Vehicle	1.84 ± 1.14
FA20:2	Pfkm KO+Vehicle	0.84 ± 0.44
FA20:3	Pfkm KO+Vehicle	0.93 ± 0.45
FA20:4	Pfkm KO+Vehicle	8.87 ± 2.25
FA22:0	Pfkm KO+Vehicle	3.48 ± 0.34
FA22:1	Pfkm KO+Vehicle	0.97 ± 0.12
FA22:4	Pfkm KO+Vehicle	0.62 ± 0.19
FA22:5	Pfkm KO+Vehicle	0.53 ± 0.17
FA23:0	Pfkm KO+Vehicle	2.37 ± 0.13
FA 18:1	Pfkm KO+Celastrol	38.25 ± 17.5
FA 12:0	Pfkm KO+Celastrol	0.11 ± 0.039
FA 14:0	Pfkm KO+Celastrol	1.04 ± 0.49
FA 16:0	Pfkm KO+Celastrol	44.50 ± 10.61
FA 16:1	Pfkm KO+Celastrol	3.77 ± 2.16
FA 17:0	Pfkm KO+Celastrol	1.08 ± 0.26
FA 17:1	Pfkm KO+Celastrol	0.29 ± 0.15
FA 18:0	Pfkm KO+Celastrol	27.56 ± 9.6
FA 18:2	Pfkm KO+Celastrol	26.28 ± 9.91
FA 18:3	Pfkm KO+Celastrol	0.35 ± 0.11
FA20:1	Pfkm KO+Celastrol	1.26 ± 0.61
FA20:2	Pfkm KO+Celastrol	0.62 ± 0.26
FA20:3	Pfkm KO+Celastrol	0.61 ± 0.25
FA20:4	Pfkm KO+Celastrol	8.23 ± 1.87
FA22:0	Pfkm KO+Celastrol	3.78 ± 0.19
FA22:1	Pfkm KO+Celastrol	0.86 ± 0.14
FA22:4	Pfkm KO+Celastrol	0.56 ± 0.22
FA22:5	Pfkm KO+Celastrol	0.41 ± 0.14
FA23:0	Pfkm KO+Celastrol	2.34 ± 0.073
