## supplemental table S5 for "Celastrol directly inhibits PFKM to induce weight loss and leptin sensitization"

### Sheet: Sheet1
Supplemental Table 5. Original PFKM inhibitor candidates generated by High Throughput Screening.
Well	Structure	IC50 with BSA (μM)	IC50 with GSH (μM)
G3		2.1	1.77
D4		1.27	7.37
G4		3.4	6.06
K4		0.11	27.3
C5		0.66	65.25
L6		2.24	4.73
P6(3-79)		0.18	5.64
P7		0.43	9.52
B14		0.14	164
K15		0.3	161
K16		8.5	4.5
H17		0.43	12.12
